# Omics profiling identifies MAPK/ERK pathway as a gatekeeper of nephron progenitor metabolism

**DOI:** 10.1101/2021.09.27.461969

**Authors:** Hyuk Nam Kwon, Kristen Kurtzeborn, Xing Jin, Abigail Loh, Nathalie Escande-Beillard, Bruno Reversade, Sunghyouk Park, Satu Kuure

## Abstract

Nephron endowment is defined by fetal kidney growth and critically dictates renal health in adults. Despite the advances in understanding the molecular regulation of nephron progenitors, the causes for low congenital nephron count and contribution of basic metabolism to nephron progenitor biology remain poorly understood. Here we characterized the metabolic consequences of MAPK/ERK-deficiency in nephron progenitors, whose maintenance and propagation in developing kidney critically depends on ERK activation. Our LC/MS-based metabolomics profiling identified 42 reduced metabolites, of which 26 were further supported by *in vivo* transcriptional characterization of MAPK/ERK-deficient nephron progenitors. This revealed a severe shortage of energy and nucleotide biosynthesis precursors, blockage in glycolysis and diminished pyruvate and proline metabolism. Utilization of *in vitro* kidney cultures demonstrated a dosage-specific function for glycolytic pyruvate as an energy source that controls the shape of the ureteric bud tip kwon to serve as a niche for nephron progenitor regulation. Analysis of the proline biosynthesis effects in developing kidney *in vivo* revealed premature loss of nephron progenitor maintenance in the absence of *Pycr1*/2 functions. Our results suggest that MAPK/ERK-dependent nephron progenitor metabolism functionally contributes to progenitor preservation by controlling pyruvate availability and proline metabolism in developing kidneys.
