## Supplemental table 1 for "Omics profiling identifies MAPK/ERK pathway as a gatekeeper of nephron progenitor metabolism"

### Sheet: ClueGO for down-regulated
GOID	GOTerm	Ontology Source	GOLevels	% Associated Genes	Nr. Genes	Associated Genes Found
GO:0000788	nuclear nucleosome	GO_CellularComponent-EBI-UniProt-GOA_14.11.2019_00h00	[4, 7, 8, 9]	51.3514	19	[H3b, Hist1h1e, Hist1h3a, Hist1h3b, Hist1h3c, Hist1h3d, Hist1h3e, Hist1h3f, Hist1h3g, Hist1h3h, Hist1h3i, Hist1h4a, Hist1h4b, Hist1h4c, Hist1h4d, Hist1h4f, Hist1h4m, Hist2h3b, Zfp106]
GO:0000786	nucleosome	GO_CellularComponent-EBI-UniProt-GOA_14.11.2019_00h00	[3, 6, 7]	42.9752	52	[H1fx, H2afx, H3b, Hist1h1a, Hist1h1b, Hist1h1c, Hist1h1d, Hist1h1e, Hist1h2ab, Hist1h2ac, Hist1h2ad, Hist1h2ae, Hist1h2ag, Hist1h2ah, Hist1h2ai, Hist1h2ak, Hist1h2an, Hist1h2bb, Hist1h2bc, Hist1h2be, Hist1h2bf, Hist1h2bg, Hist1h2bh, Hist1h2bj, Hist1h2bk, Hist1h2bl, Hist1h2bm, Hist1h2bn, Hist1h2bp, Hist1h2bq, Hist1h3a, Hist1h3b, Hist1h3c, Hist1h3d, Hist1h3e, Hist1h3f, Hist1h3g, Hist1h3h, Hist1h3i…
GO:0042788	polysomal ribosome	GO_CellularComponent-EBI-UniProt-GOA_14.11.2019_00h00	[4, 5, 6]	42.8571	15	[Eef2, Rpl10a, Rpl18, Rpl18a, Rpl19, Rpl29, Rpl32, Rpl36, Rpl38, Rpl41, Rpl6, Rpl7, Rpl7a, Rpl8, Rps26]
GO:0022625	cytosolic large ribosomal subunit	GO_CellularComponent-EBI-UniProt-GOA_14.11.2019_00h00	[4, 5, 6, 7, 8]	37.8378	28	[Mrpl23, Rpl10a, Rpl12, Rpl13, Rpl14, Rpl18, Rpl18a, Rpl19, Rpl21, Rpl27, Rpl27a, Rpl28, Rpl29, Rpl32, Rpl35, Rpl36, Rpl37, Rpl37a, Rpl38, Rpl41, Rpl6, Rpl7, Rpl7a, Rpl8, Rplp0, Rplp1, Rplp2, Rps12]
KEGG:05322	Systemic lupus erythematosus	KEGG_14.11.2019	[-1]	37.3239	53	[C1qa, C2, Cd86, H2afx, Hist1h2ab, Hist1h2ac, Hist1h2ad, Hist1h2ae, Hist1h2ag, Hist1h2ah, Hist1h2ai, Hist1h2ak, Hist1h2an, Hist1h2bb, Hist1h2bc, Hist1h2be, Hist1h2bf, Hist1h2bg, Hist1h2bh, Hist1h2bj, Hist1h2bk, Hist1h2bl, Hist1h2bm, Hist1h2bn, Hist1h2bp, Hist1h2bq, Hist1h3a, Hist1h3b, Hist1h3c, Hist1h3d, Hist1h3e, Hist1h3f, Hist1h3g, Hist1h3h, Hist1h3i, Hist1h4a, Hist1h4b, Hist1h4c, Hist1h4d, His…
GO:0022626	cytosolic ribosome	GO_CellularComponent-EBI-UniProt-GOA_14.11.2019_00h00	[3, 4, 5, 6]	36	45	[Fau, Mrpl23, Rack1, Rpl10a, Rpl12, Rpl13, Rpl14, Rpl18, Rpl18a, Rpl19, Rpl21, Rpl27, Rpl27a, Rpl28, Rpl29, Rpl32, Rpl35, Rpl36, Rpl37, Rpl37a, Rpl38, Rpl41, Rpl6, Rpl7, Rpl7a, Rpl8, Rplp0, Rplp1, Rplp2, Rps10, Rps11, Rps12, Rps12-ps3, Rps14, Rps15, Rps16, Rps17, Rps18, Rps19, Rps26, Rps5, Rps6, Rps8, Rps9, Rpsa]
GO:0022627	cytosolic small ribosomal subunit	GO_CellularComponent-EBI-UniProt-GOA_14.11.2019_00h00	[4, 5, 6, 7, 8]	34.6154	18	[Fau, Rack1, Rps10, Rps11, Rps12, Rps12-ps3, Rps14, Rps15, Rps16, Rps17, Rps18, Rps19, Rps26, Rps5, Rps6, Rps8, Rps9, Rpsa]
KEGG:05034	Alcoholism	KEGG_14.11.2019	[-1]	28.8557	58	[Atf6b, Crh, Fosb, Gnas, Gnb2, H2afx, Hdac11, Hist1h2ab, Hist1h2ac, Hist1h2ad, Hist1h2ae, Hist1h2ag, Hist1h2ah, Hist1h2ai, Hist1h2ak, Hist1h2an, Hist1h2bb, Hist1h2bc, Hist1h2be, Hist1h2bf, Hist1h2bg, Hist1h2bh, Hist1h2bj, Hist1h2bk, Hist1h2bl, Hist1h2bm, Hist1h2bn, Hist1h2bp, Hist1h2bq, Hist1h3a, Hist1h3b, Hist1h3c, Hist1h3d, Hist1h3e, Hist1h3f, Hist1h3g, Hist1h3h, Hist1h3i, Hist1h4a, Hist1h4b, H…
KEGG:03010	Ribosome	KEGG_14.11.2019	[-1]	28.1609	49	[Fau, Mrpl12, Mrpl14, Mrpl23, Mrpl28, Mrpl4, Mrps12, Mrps21, Rpl10a, Rpl12, Rpl13, Rpl14, Rpl18, Rpl18a, Rpl19, Rpl21, Rpl27, Rpl27a, Rpl28, Rpl29, Rpl32, Rpl35, Rpl36, Rpl37, Rpl37a, Rpl38, Rpl41, Rpl6, Rpl7, Rpl7a, Rpl8, Rplp0, Rplp1, Rplp2, Rps10, Rps11, Rps12, Rps14, Rps15, Rps16, Rps17, Rps18, Rps19, Rps26, Rps5, Rps6, Rps8, Rps9, Rpsa]
GO:0044391	ribosomal subunit	GO_CellularComponent-EBI-UniProt-GOA_14.11.2019_00h00	[3, 5, 6]	26.1682	56	[Fau, Gm10260, Mrpl12, Mrpl14, Mrpl23, Mrpl28, Mrpl4, Mrpl54, Mrpl58, Mrps12, Mrps21, Mrps26, Mrps34, Rack1, Rpl10a, Rpl12, Rpl13, Rpl14, Rpl18, Rpl18a, Rpl19, Rpl21, Rpl27, Rpl27a, Rpl28, Rpl29, Rpl32, Rpl35, Rpl36, Rpl37, Rpl37a, Rpl38, Rpl41, Rpl6, Rpl7, Rpl7a, Rpl8, Rplp0, Rplp1, Rplp2, Rps10, Rps11, Rps12, Rps12-ps3, Rps14, Rps15, Rps16, Rps17, Rps18, Rps19, Rps26, Rps5, Rps6, Rps8, Rps9, Rp…
GO:0015935	small ribosomal subunit	GO_CellularComponent-EBI-UniProt-GOA_14.11.2019_00h00	[4, 6, 7]	26.1364	23	[Fau, Gm10260, Mrps12, Mrps21, Mrps26, Mrps34, Rack1, Rps10, Rps11, Rps12, Rps12-ps3, Rps14, Rps15, Rps16, Rps17, Rps18, Rps19, Rps26, Rps5, Rps6, Rps8, Rps9, Rpsa]
GO:0015934	large ribosomal subunit	GO_CellularComponent-EBI-UniProt-GOA_14.11.2019_00h00	[4, 6, 7]	25	34	[Mrpl12, Mrpl14, Mrpl23, Mrpl28, Mrpl4, Mrpl54, Mrpl58, Rpl10a, Rpl12, Rpl13, Rpl14, Rpl18, Rpl18a, Rpl19, Rpl21, Rpl27, Rpl27a, Rpl28, Rpl29, Rpl32, Rpl35, Rpl36, Rpl37, Rpl37a, Rpl38, Rpl41, Rpl6, Rpl7, Rpl7a, Rpl8, Rplp0, Rplp1, Rplp2, Rps12]
GO:0005844	polysome	GO_CellularComponent-EBI-UniProt-GOA_14.11.2019_00h00	[3]	24.0506	19	[Eef2, Gcn1l1, Mcrs1, Naa38, Rpl10a, Rpl18, Rpl18a, Rpl19, Rpl29, Rpl32, Rpl36, Rpl38, Rpl41, Rpl6, Rpl7, Rpl7a, Rpl8, Rps26, Rps6]
GO:0005840	ribosome	GO_CellularComponent-EBI-UniProt-GOA_14.11.2019_00h00	[4, 5]	23.506	59	[Aip, Eef2, Fau, Gadd45gip1, Gm10260, Mrpl12, Mrpl14, Mrpl23, Mrpl28, Mrpl4, Mrpl54, Mrpl58, Mrps12, Mrps21, Mrps26, Mrps34, Rack1, Rpl10a, Rpl12, Rpl13, Rpl14, Rpl18, Rpl18a, Rpl19, Rpl21, Rpl27, Rpl27a, Rpl28, Rpl29, Rpl32, Rpl35, Rpl36, Rpl37, Rpl37a, Rpl38, Rpl41, Rpl6, Rpl7, Rpl7a, Rpl8, Rplp0, Rplp1, Rplp2, Rps10, Rps11, Rps12, Rps12-ps3, Rps14, Rps15, Rps16, Rps17, Rps18, Rps19, Rps26, Rps…
GO:0030964	NADH dehydrogenase complex	GO_CellularComponent-EBI-UniProt-GOA_14.11.2019_00h00	[3, 4]	21.4286	9	[Ndufa11, Ndufa13, Ndufa2, Ndufb7, Ndufb8, Ndufb9, Ndufs5, Ndufs8, Ndufv1]
GO:0045271	respiratory chain complex I	GO_CellularComponent-EBI-UniProt-GOA_14.11.2019_00h00	[4, 5]	21.4286	9	[Ndufa11, Ndufa13, Ndufa2, Ndufb7, Ndufb8, Ndufb9, Ndufs5, Ndufs8, Ndufv1]
GO:0005747	mitochondrial respiratory chain complex I	GO_CellularComponent-EBI-UniProt-GOA_14.11.2019_00h00	[4, 5, 6, 7, 8, 9, 10]	21.4286	9	[Ndufa11, Ndufa13, Ndufa2, Ndufb7, Ndufb8, Ndufb9, Ndufs5, Ndufs8, Ndufv1]
GO:0005746	mitochondrial respirasome	GO_CellularComponent-EBI-UniProt-GOA_14.11.2019_00h00	[3, 4, 6, 7, 8, 9]	18.5714	13	[Cox4i1, Ndufa11, Ndufa13, Ndufa2, Ndufb7, Ndufb8, Ndufb9, Ndufs5, Ndufs8, Ndufv1, Scaf1, Uqcrc1, Uqcrq]
KEGG:05203	Viral carcinogenesis	KEGG_14.11.2019	[-1]	18.1818	42	[Atf6b, Bak1, Ccnd3, Gtf2h4, Hdac11, Hist1h2bb, Hist1h2bc, Hist1h2be, Hist1h2bf, Hist1h2bg, Hist1h2bh, Hist1h2bj, Hist1h2bk, Hist1h2bl, Hist1h2bm, Hist1h2bn, Hist1h2bp, Hist1h2bq, Hist1h4a, Hist1h4b, Hist1h4c, Hist1h4d, Hist1h4f, Hist1h4h, Hist1h4i, Hist1h4j, Hist1h4k, Hist1h4m, Hist1h4n, Hist2h2bb, Hist2h4, Hist3h2ba, Hist4h4, Jun, Ltbr, Mad1l1, Mapk3, Pik3r2, Pkm, Scrib, Src, Traf2]
GO:0070469	respirasome	GO_CellularComponent-EBI-UniProt-GOA_14.11.2019_00h00	[2, 3]	17.284	14	[Cox4i1, Ndufa11, Ndufa13, Ndufa2, Ndufb7, Ndufb8, Ndufb9, Ndufs5, Ndufs8, Ndufv1, Scaf1, Uqcr11, Uqcrc1, Uqcrq]
GO:0098803	respiratory chain complex	GO_CellularComponent-EBI-UniProt-GOA_14.11.2019_00h00	[3, 4]	16.6667	12	[Cox4i1, Ndufa11, Ndufa13, Ndufa2, Ndufb7, Ndufb8, Ndufb9, Ndufs5, Ndufs8, Ndufv1, Uqcrc1, Uqcrq]
KEGG:00190	Oxidative phosphorylation	KEGG_14.11.2019	[-1]	15.0376	20	[Atp5d, Atp5g2, Atp5h, Atp6ap1, Atp6v0b, Cox4i1, Cox6b2, Lhpp, Ndufa11, Ndufa13, Ndufa2, Ndufb7, Ndufb8, Ndufb9, Ndufs5, Ndufs8, Ndufv1, Uqcr11, Uqcrc1, Uqcrq]
GO:0000790	nuclear chromatin	GO_CellularComponent-EBI-UniProt-GOA_14.11.2019_00h00	[3, 6, 7, 8]	14.862	70	[Aldoa, Brms1, Cad, Cenpb, Chaf1a, Dmap1, Dvl3, Ehmt2, Esr1, H2afx, H3b, Hist1h1a, Hist1h1b, Hist1h1c, Hist1h1d, Hist1h1e, Hist1h2ab, Hist1h2ac, Hist1h2ad, Hist1h2ae, Hist1h2ag, Hist1h2ah, Hist1h2ai, Hist1h2ak, Hist1h2an, Hist1h3a, Hist1h3b, Hist1h3c, Hist1h3d, Hist1h3e, Hist1h3f, Hist1h3g, Hist1h3h, Hist1h3i, Hist1h4a, Hist1h4b, Hist1h4c, Hist1h4d, Hist1h4f, Hist1h4m, Hist2h2aa2, Hist2h2ac, Hist…
GO:0000785	chromatin	GO_CellularComponent-EBI-UniProt-GOA_14.11.2019_00h00	[2, 5, 6]	14.8311	101	[Aldoa, Brms1, Cad, Cenpb, Chaf1a, Dmap1, Dvl3, Ehmt2, Ell, Esr1, Exosc4, H1fx, H2afx, H3b, Hic1, Hist1h1a, Hist1h1b, Hist1h1c, Hist1h1d, Hist1h1e, Hist1h2ab, Hist1h2ac, Hist1h2ad, Hist1h2ae, Hist1h2ag, Hist1h2ah, Hist1h2ai, Hist1h2ak, Hist1h2an, Hist1h2bb, Hist1h2bc, Hist1h2be, Hist1h2bf, Hist1h2bg, Hist1h2bh, Hist1h2bj, Hist1h2bk, Hist1h2bl, Hist1h2bm, Hist1h2bn, Hist1h2bp, Hist1h2bq, Hist1h3a,…
GO:0098800	inner mitochondrial membrane protein complex	GO_CellularComponent-EBI-UniProt-GOA_14.11.2019_00h00	[3, 4, 5, 6, 7, 8, 9]	14.1667	17	[Atp5d, Atp5g2, Atp5h, Chchd6, Cox4i1, Ndufa11, Ndufa13, Ndufa2, Ndufb7, Ndufb8, Ndufb9, Ndufs5, Ndufs8, Ndufv1, Timm17b, Uqcrc1, Uqcrq]
GO:0098800	inner mitochondrial membrane protein complex	GO_CellularComponent-EBI-UniProt-GOA_14.11.2019_00h00	[3, 4, 5, 6, 7, 8, 9]	14.1667	17	[Atp5d, Atp5g2, Atp5h, Chchd6, Cox4i1, Ndufa11, Ndufa13, Ndufa2, Ndufb7, Ndufb8, Ndufb9, Ndufs5, Ndufs8, Ndufv1, Timm17b, Uqcrc1, Uqcrq]
KEGG:04932	Non-alcoholic fatty liver disease (NAFLD)	KEGG_14.11.2019	[-1]	13.3333	20	[Akt1, Akt2, Cox4i1, Cox6b2, Jun, Map3k11, Ndufa11, Ndufa13, Ndufa2, Ndufb7, Ndufb8, Ndufb9, Ndufs5, Ndufs8, Ndufv1, Pik3r2, Traf2, Uqcr11, Uqcrc1, Uqcrq]
KEGG:05010	Alzheimer disease	KEGG_14.11.2019	[-1]	12.7168	22	[Apbb1, Atp5d, Atp5g2, Atp5h, Capn1, Cox4i1, Cox6b2, Gapdh, Lrp1, Mapk3, Ndufa11, Ndufa13, Ndufa2, Ndufb7, Ndufb8, Ndufb9, Ndufs5, Ndufs8, Ndufv1, Uqcr11, Uqcrc1, Uqcrq]
KEGG:05012	Parkinson disease	KEGG_14.11.2019	[-1]	12.6761	18	[Atp5d, Atp5g2, Atp5h, Cox4i1, Cox6b2, Ndufa11, Ndufa13, Ndufa2, Ndufb7, Ndufb8, Ndufb9, Ndufs5, Ndufs8, Ndufv1, Park7, Uqcr11, Uqcrc1, Uqcrq]
KEGG:05012	Parkinson disease	KEGG_14.11.2019	[-1]	12.6761	18	[Atp5d, Atp5g2, Atp5h, Cox4i1, Cox6b2, Ndufa11, Ndufa13, Ndufa2, Ndufb7, Ndufb8, Ndufb9, Ndufs5, Ndufs8, Ndufv1, Park7, Uqcr11, Uqcrc1, Uqcrq]
GO:0005884	actin filament	GO_CellularComponent-EBI-UniProt-GOA_14.11.2019_00h00	[6, 7]	12.5	19	[Actg1, Apc2, Coro1b, Cotl1, Dapk3, Dbnl, Galk1, Gas2l1, Mical1, Micall2, Myo1c, Myo5a, Myo9b, Pdlim5, Sh2b2, Src, Twf1, Twf2, Vps18]
KEGG:04510	Focal adhesion	KEGG_14.11.2019	[-1]	12.0603	24	[Actg1, Akt1, Akt2, Ccnd3, Col6a2, Erbb2, Flnc, Itga5, Itgb3, Itgb5, Jun, Lama1, Lama5, Lamb2, Mapk3, Myl9, Pak4, Pdgfrb, Pgf, Pik3r2, Pip5k1c, Ppp1ca, Src, Tln1]
GO:0098798	mitochondrial protein complex	GO_CellularComponent-EBI-UniProt-GOA_14.11.2019_00h00	[2, 4, 5, 6]	11.9691	31	[Atp5d, Atp5g2, Atp5h, Bckdha, Chchd6, Cox4i1, Mrpl12, Mrpl14, Mrpl23, Mrpl28, Mrpl4, Mrpl54, Mrpl58, Mrps12, Mrps21, Mrps26, Mrps34, Ndufa11, Ndufa13, Ndufa2, Ndufb7, Ndufb8, Ndufb9, Ndufs5, Ndufs8, Ndufv1, Timm13, Timm17b, Tomm5, Uqcrc1, Uqcrq]
KEGG:05016	Huntington disease	KEGG_14.11.2019	[-1]	11.9171	23	[Ap2a1, Atp5d, Atp5g2, Atp5h, Cox4i1, Cox6b2, Dctn1, Dnah8, Gpx1, Ndufa11, Ndufa13, Ndufa2, Ndufb7, Ndufb8, Ndufb9, Ndufs5, Ndufs8, Ndufv1, Polr2f, Polr2i, Uqcr11, Uqcrc1, Uqcrq]
KEGG:05202	Transcriptional misregulation in cancer	KEGG_14.11.2019	[-1]	11.4754	21	[Aspscr1, Bak1, Bcl2a1a, Cd86, Csf1r, Etv4, Hist1h3a, Hist1h3b, Hist1h3c, Hist1h3d, Hist1h3e, Hist1h3f, Hist1h3g, Hist1h3h, Hist1h3i, Hist2h3b, Mllt1, Pml, Prcc, Rxrb, Zbtb17]
KEGG:04714	Thermogenesis	KEGG_14.11.2019	[-1]	10.8696	25	[Actg1, Atp5d, Atp5g2, Atp5h, Cox4i1, Cox6b2, Gnas, Ndufa11, Ndufa13, Ndufa2, Ndufb7, Ndufb8, Ndufb9, Ndufs5, Ndufs8, Ndufv1, Rps6, Rps6ka1, Sirt6, Smarca4, Smarcd2, Smarcd3, Uqcr11, Uqcrc1, Uqcrq]
GO:0000228	nuclear chromosome	GO_CellularComponent-EBI-UniProt-GOA_14.11.2019_00h00	[5, 6, 7]	10.5853	85	[Aldoa, Atf6b, Brms1, Cad, Cenpb, Chaf1a, Dmap1, Dvl3, Ehmt2, Ercc1, Esr1, Fkbp10, H2afx, H3b, Hist1h1a, Hist1h1b, Hist1h1c, Hist1h1d, Hist1h1e, Hist1h2ab, Hist1h2ac, Hist1h2ad, Hist1h2ae, Hist1h2ag, Hist1h2ah, Hist1h2ai, Hist1h2ak, Hist1h2an, Hist1h3a, Hist1h3b, Hist1h3c, Hist1h3d, Hist1h3e, Hist1h3f, Hist1h3g, Hist1h3h, Hist1h3i, Hist1h4a, Hist1h4b, Hist1h4c, Hist1h4d, Hist1h4f, Hist1h4m, Hist2…
GO:0005743	mitochondrial inner membrane	GO_CellularComponent-EBI-UniProt-GOA_14.11.2019_00h00	[5, 6, 7, 8]	10.3982	47	[Abcb8, Acadvl, Atp5d, Atp5g2, Atp5h, Chchd6, Clu, Coq4, Coq8b, Cox4i1, Cox6b2, Cyb5r3, Endog, Gcat, Gpx4, Gstk1, Mpst, Mrps21, Ndufa11, Ndufa13, Ndufa2, Ndufb7, Ndufb8, Ndufb9, Ndufs5, Ndufs8, Ndufv1, Pcx, Scaf1, Shmt2, Slc25a1, Slc25a10, Slc25a11, Slc25a28, Slc25a30, Slc25a38, Slc25a47, Slc27a1, Src, Stoml2, Timm13, Timm17b, Tufm, Uqcc2, Uqcr11, Uqcrc1, Uqcrq]
GO:0005743	mitochondrial inner membrane	GO_CellularComponent-EBI-UniProt-GOA_14.11.2019_00h00	[5, 6, 7, 8]	10.3982	47	[Abcb8, Acadvl, Atp5d, Atp5g2, Atp5h, Chchd6, Clu, Coq4, Coq8b, Cox4i1, Cox6b2, Cyb5r3, Endog, Gcat, Gpx4, Gstk1, Mpst, Mrps21, Ndufa11, Ndufa13, Ndufa2, Ndufb7, Ndufb8, Ndufb9, Ndufs5, Ndufs8, Ndufv1, Pcx, Scaf1, Shmt2, Slc25a1, Slc25a10, Slc25a11, Slc25a28, Slc25a30, Slc25a38, Slc25a47, Slc27a1, Src, Stoml2, Timm13, Timm17b, Tufm, Uqcc2, Uqcr11, Uqcrc1, Uqcrq]
GO:0005694	chromosome	GO_CellularComponent-EBI-UniProt-GOA_14.11.2019_00h00	[4, 5]	10.2446	134	[Adprhl2, Aldoa, Atf6b, Brms1, Cad, Cenpb, Chaf1a, Chtf18, Dapk3, Dctn1, Dctn3, Dmap1, Dvl3, Ehmt2, Ell, Epha1, Epop, Ercc1, Esr1, Exosc4, Faap20, Fkbp10, Grwd1, H1fx, H2afx, H3b, Hic1, Hist1h1a, Hist1h1b, Hist1h1c, Hist1h1d, Hist1h1e, Hist1h2ab, Hist1h2ac, Hist1h2ad, Hist1h2ae, Hist1h2ag, Hist1h2ah, Hist1h2ai, Hist1h2ak, Hist1h2an, Hist1h2bb, Hist1h2bc, Hist1h2be, Hist1h2bf, Hist1h2bg, Hist1h2bh…
GO:0019866	organelle inner membrane	GO_CellularComponent-EBI-UniProt-GOA_14.11.2019_00h00	[4, 5]	9.49612	49	[Abcb8, Acadvl, Atp5d, Atp5g2, Atp5h, Chchd6, Clu, Coq4, Coq8b, Cox4i1, Cox6b2, Cyb5r3, Endog, Gcat, Gpx4, Gstk1, Lemd2, Mpst, Mrps21, Ndufa11, Ndufa13, Ndufa2, Ndufb7, Ndufb8, Ndufb9, Ndufs5, Ndufs8, Ndufv1, Pcx, Scaf1, Shmt2, Slc25a1, Slc25a10, Slc25a11, Slc25a28, Slc25a30, Slc25a38, Slc25a47, Slc27a1, Src, Stoml2, Timm13, Timm17b, Tmem120a, Tufm, Uqcc2, Uqcr11, Uqcrc1, Uqcrq]
GO:0005740	mitochondrial envelope	GO_CellularComponent-EBI-UniProt-GOA_14.11.2019_00h00	[4, 5, 6]	8.76963	67	[Abcb8, Acads, Acadvl, Aifm2, Atp5d, Atp5g2, Atp5h, Bak1, Bcl2a1a, Bloc1s1, Chchd5, Chchd6, Clu, Coq4, Coq8b, Cox4i1, Cox6b2, Cyb5r3, Endog, Fis1, Fkbp8, Galk1, Gcat, Gpx4, Gstk1, Mapk8ip1, Mpst, Mrps21, Msto1, Ndufa11, Ndufa13, Ndufa2, Ndufb7, Ndufb8, Ndufb9, Ndufs5, Ndufs8, Ndufv1, Nelfb, Nme2, Park7, Pcx, Pebp1, Prelid1, Qtrt1, Scaf1, Shmt2, Slc25a1, Slc25a10, Slc25a11, Slc25a28, Slc25a30, Slc…
GO:0031966	mitochondrial membrane	GO_CellularComponent-EBI-UniProt-GOA_14.11.2019_00h00	[4, 5, 6, 7]	8.75706	62	[Abcb8, Acads, Acadvl, Aifm2, Atp5d, Atp5g2, Atp5h, Bak1, Bcl2a1a, Chchd6, Clu, Coq4, Coq8b, Cox4i1, Cox6b2, Cyb5r3, Endog, Fis1, Fkbp8, Galk1, Gcat, Gpx4, Gstk1, Mapk8ip1, Mpst, Mrps21, Msto1, Ndufa11, Ndufa13, Ndufa2, Ndufb7, Ndufb8, Ndufb9, Ndufs5, Ndufs8, Ndufv1, Nelfb, Nme2, Pcx, Pebp1, Qtrt1, Scaf1, Shmt2, Slc25a1, Slc25a10, Slc25a11, Slc25a28, Slc25a30, Slc25a38, Slc25a47, Slc27a1, Src, St…
GO:0043232	intracellular non-membrane-bounded organelle	GO_CellularComponent-EBI-UniProt-GOA_14.11.2019_00h00	[3, 4]	7.98053	377	[Abcb8, Acads, Acadvl, Acot7, Actg1, Actn3, Adam8, Adgrb2, Adprhl2, Aes, Afap1l1, Aifm2, Aip, Akt1, Aldoa, Apc2, Arhgap4, Arl6ip4, Asna1, Atf5, Atf6b, Atg2a, B9d1, B9d2, Bop1, Brms1, Btbd2, Cad, Camsap3, Cc2d1a, Ccdc124, Ccdc28b, Ccdc85b, Cd3eap, Cdc25b, Cdk2ap2, Cenpb, Cep131, Cep170b, Cfap43, Chaf1a, Chtf18, Cib1, Clip2, Clu, Coil, Coro1b, Cotl1, Crocc, Cst3, Ctnnbl1, Cul7, Cyb5r3, Dapk3, Dbnl,…
GO:0043228	non-membrane-bounded organelle	GO_CellularComponent-EBI-UniProt-GOA_14.11.2019_00h00	[3]	7.9646	378	[Abcb8, Acads, Acadvl, Acot7, Actg1, Actn3, Adam8, Adgrb2, Adprhl2, Aes, Afap1l1, Aifm2, Aip, Akt1, Aldoa, Apc2, Arhgap4, Arl6ip4, Asna1, Atf5, Atf6b, Atg2a, B9d1, B9d2, Bop1, Brms1, Btbd2, Cad, Camsap3, Cc2d1a, Ccdc124, Ccdc28b, Ccdc85b, Cd3eap, Cdc25b, Cdk2ap2, Cenpb, Cep131, Cep170b, Cfap43, Chaf1a, Chtf18, Cib1, Clip2, Clu, Coil, Coro1b, Cotl1, Crocc, Cst3, Ctnnbl1, Cul7, Cyb5r3, Dapk3, Dbnl,…
GO:0005730	nucleolus	GO_CellularComponent-EBI-UniProt-GOA_14.11.2019_00h00	[4, 5, 6, 7]	7.85498	78	[Abcb8, Acadvl, Arl6ip4, Asna1, Bop1, Cad, Cc2d1a, Cd3eap, Coil, Dctn3, Ddx23, Ddx54, Dhx37, Edf1, Etv4, Exosc4, Fam207a, Fbxw8, Get4, Gli1, Grwd1, H1fx, Hint2, Ifi205, Ino80b, Klhl25, Kri1, Lrwd1, Mad2l2, Map3k14, Mcrs1, Mllt1, Mrpl23, Mus81, Mybbp1a, Myo1c, Nhp2, Noc2l, Nop53, Pebp1, Pml, Pnkp, Polr1c, Polr2f, Polr2i, Ppp1ca, Pus1, Rpl12, Rpl13, Rpl18, Rpl19, Rpl36, Rpl6, Rps10, Rps14, Rps19, R…
GO:0005829	cytosol	GO_CellularComponent-EBI-UniProt-GOA_14.11.2019_00h00	[2, 3]	7.74527	315	[Acadvl, Acot7, Actg1, Acy3, Adrm1, Afap1l1, Ahcy, Aifm2, Aip, Akr1b8, Akt1, Akt2, Alad, Aldh1a1, Aldoa, Angel1, Ap1b1, Ap5s1, Apc2, Arhgdia, Arhgef1, Arhgef10l, Arhgef40, Armc5, Arrb2, Aspscr1, Atf5, Atg2a, Atox1, Azin2, Bag6, Bak1, Bloc1s1, Bloc1s5, Bloc1s6, Blvrb, Borcs8, Btbd2, Cad, Capn1, Capns1, Cavin1, Cc2d1a, Ccdc124, Ccnd3, Cd3eap, Cdc34, Chchd6, Chmp3, Chpf, Chtf18, Ckb, Clic1, Clu, Coq…
GO:0005739	mitochondrion	GO_CellularComponent-EBI-UniProt-GOA_14.11.2019_00h00	[3, 4, 5]	7.53181	148	[Aars2, Abcb8, Abhd11, Acads, Acadvl, Acsf3, Adprhl2, Aifm2, Aip, Akr1b8, Akt1, Akt2, Aldh2, Aldoa, Atp5d, Atp5g2, Atp5h, Azin2, Bak1, Bcat2, Bckdha, Bcl2a1a, Bloc1s1, Capn1, Car5a, Cavin1, Cd3eap, Chchd5, Chchd6, Chpf, Cisd3, Ckb, Clic1, Clpp, Clu, Cmpk2, Coq4, Coq8b, Cox4i1, Cox6b2, Cyb5r3, Ddah2, Ech1, Eefsec, Endog, Esr1, Eya2, Fasn, Fis1, Fkbp8, Gadd45gip1, Galk1, Gapdh, Gatd3a, Gcat, Git1, …
GO:0031981	nuclear lumen	GO_CellularComponent-EBI-UniProt-GOA_14.11.2019_00h00	[4, 5, 6]	7.32363	327	[Abcb8, Acads, Acadvl, Acot7, Adprhl2, Adrm1, Aes, Aip, Akt1, Akt2, Aldoa, Ap5s1, Ap5z1, Apbb1, Arhgef40, Arl6ip4, Armc5, Asna1, Aspscr1, Atf5, Atf6b, Atg2a, B4galt2, Bag6, Blvrb, Bop1, Brms1, Cad, Camsap3, Cc2d1a, Ccnd3, Cd3eap, Cdc34, Cdk11b, Celsr1, Cenpb, Chaf1a, Chtf18, Cib1, Coil, Cope, Cox4i1, Csf1r, Cspg4, Ctdsp1, Ctnnbl1, Cuedc2, Cxxc1, Dapk3, Dctn3, Ddr1, Ddx23, Ddx54, Dennd4b, Dgkz, Dh…
GO:0070013	intracellular organelle lumen	GO_CellularComponent-EBI-UniProt-GOA_14.11.2019_00h00	[3, 4]	7.28146	364	[Abcb8, Acads, Acadvl, Acot7, Adprhl2, Adrm1, Aes, Aip, Akt1, Akt2, Aldh2, Aldoa, Ap5s1, Ap5z1, Apbb1, Arhgef40, Arl6ip4, Armc5, Asna1, Aspscr1, Atf5, Atf6b, Atg2a, B4galt2, Bag6, Bckdha, Bloc1s1, Blvrb, Bop1, Brms1, Cad, Camsap3, Cc2d1a, Ccnd3, Cd3eap, Cdc34, Cdk11b, Celsr1, Cenpb, Chaf1a, Chchd5, Chpf, Chtf18, Cib1, Clpp, Clu, Coil, Cope, Cox4i1, Csf1r, Cspg4, Ctdsp1, Ctnnbl1, Cuedc2, Cxxc1, Da…
GO:0043233	organelle lumen	GO_CellularComponent-EBI-UniProt-GOA_14.11.2019_00h00	[3]	7.28	364	[Abcb8, Acads, Acadvl, Acot7, Adprhl2, Adrm1, Aes, Aip, Akt1, Akt2, Aldh2, Aldoa, Ap5s1, Ap5z1, Apbb1, Arhgef40, Arl6ip4, Armc5, Asna1, Aspscr1, Atf5, Atf6b, Atg2a, B4galt2, Bag6, Bckdha, Bloc1s1, Blvrb, Bop1, Brms1, Cad, Camsap3, Cc2d1a, Ccnd3, Cd3eap, Cdc34, Cdk11b, Celsr1, Cenpb, Chaf1a, Chchd5, Chpf, Chtf18, Cib1, Clpp, Clu, Coil, Cope, Cox4i1, Csf1r, Cspg4, Ctdsp1, Ctnnbl1, Cuedc2, Cxxc1, Da…
GO:0005654	nucleoplasm	GO_CellularComponent-EBI-UniProt-GOA_14.11.2019_00h00	[2, 5, 6, 7]	7.21868	272	[Abcb8, Acads, Acadvl, Acot7, Adprhl2, Adrm1, Aes, Aip, Akt1, Akt2, Ap5s1, Ap5z1, Apbb1, Arhgef40, Arl6ip4, Armc5, Asna1, Aspscr1, Atf5, Atg2a, B4galt2, Bag6, Blvrb, Bop1, Brms1, Cad, Camsap3, Ccnd3, Cd3eap, Cdc34, Cdk11b, Celsr1, Cenpb, Chtf18, Cib1, Coil, Cope, Cox4i1, Csf1r, Cspg4, Ctdsp1, Ctnnbl1, Cuedc2, Cxxc1, Dapk3, Ddr1, Ddx23, Ddx54, Dennd4b, Dgkz, Dio1, Dmap1, Dtx1, Dtx2, Dusp2, Dyrk1b,…
GO:0031967	organelle envelope	GO_CellularComponent-EBI-UniProt-GOA_14.11.2019_00h00	[3, 4]	7.1599	90	[Abcb8, Acads, Acadvl, Aifm2, Atp5d, Atp5g2, Atp5h, Bak1, Bcl2a1a, Bloc1s1, Chchd5, Chchd6, Clic1, Clip2, Clu, Coq4, Coq8b, Cox4i1, Cox6b2, Cst3, Cuedc2, Cyb5r3, Dctn1, Dtx2, Dusp2, Endog, Fis1, Fkbp8, Galk1, Gapdh, Gcat, Gpx4, Gstk1, Ints1, Ints5, Lemd2, Mad1l1, Mad2l1, Mapk3, Mapk8ip1, Mpst, Mrps21, Msto1, Myo1c, Myorg, Ndufa11, Ndufa13, Ndufa2, Ndufb7, Ndufb8, Ndufb9, Ndufs5, Ndufs8, Ndufv1, N…
GO:0015630	microtubule cytoskeleton	GO_CellularComponent-EBI-UniProt-GOA_14.11.2019_00h00	[5, 6]	6.78598	91	[Acads, Adgrb2, Aes, Akt1, Apc2, Arhgap4, Atf5, Atf6b, B9d1, B9d2, Camsap3, Cc2d1a, Ccdc124, Ccdc28b, Ccdc85b, Cdc25b, Cdk2ap2, Cep131, Cep170b, Cib1, Clip2, Crocc, Ctnnbl1, Cul7, Dapk3, Dctn1, Dctn3, Ddah2, Dio1, Dnah8, Dynlt1c, Eml2, Enkd1, Epha1, Ercc2, Exoc7, Fam110a, Gapdh, Gas2l1, Golga2, H2afx, Ift27, Katnb1, Kcnab2, Kif22, Kifc1, Klc4, Lrrc45, Lrwd1, Mad1l1, Mad2l1, Mad2l2, Map2k2, Map3k1…
GO:0005634	nucleus	GO_CellularComponent-EBI-UniProt-GOA_14.11.2019_00h00	[4, 5]	6.36583	474	[Aar2, Abcb8, Acads, Acadvl, Acot7, Adprhl2, Adrm1, Aebp1, Aes, Agap3, Ahcy, Aifm2, Aip, Akt1, Akt2, Aldh1a1, Aldoa, Angel1, Ap5s1, Ap5z1, Apbb1, Arhgdia, Arhgef40, Arl6ip4, Armc5, Arrb2, Asna1, Aspscr1, Atf5, Atf6b, Atg2a, Azin2, B4galt2, B9d2, Bag6, Bcat2, Blvrb, Bola2, Bop1, Brms1, C2cd4a, Cacna1h, Cad, Camsap3, Camta2, Cavin1, Cc2d1a, Ccdc85b, Ccnd3, Cd3eap, Cdc25b, Cdc34, Cdk11b, Cdk2ap2, Ce…
GO:0005856	cytoskeleton	GO_CellularComponent-EBI-UniProt-GOA_14.11.2019_00h00	[4, 5]	6.12159	146	[Acads, Actg1, Actn3, Adam8, Adgrb2, Aes, Afap1l1, Akt1, Aldoa, Apc2, Arhgap4, Atf5, Atf6b, B9d1, B9d2, Camsap3, Cc2d1a, Ccdc124, Ccdc28b, Ccdc85b, Cdc25b, Cdk2ap2, Cep131, Cep170b, Cfap43, Cib1, Clip2, Clu, Coro1b, Cotl1, Crocc, Ctnnbl1, Cul7, Dapk3, Dbnl, Dctn1, Dctn3, Ddah2, Ddr1, Des, Dhcr24, Dio1, Dnah8, Dynlt1c, Eml2, Enkd1, Epha1, Ercc2, Exoc7, Exosc4, Fam110a, Fam83h, Fchsd1, Fgd1, Fhl3, …
GO:0043231	intracellular membrane-bounded organelle	GO_CellularComponent-EBI-UniProt-GOA_14.11.2019_00h00	[3, 4]	6.06754	663	[Aar2, Aars2, Abca7, Abcb8, Abhd11, Acads, Acadvl, Acot7, Acsf3, Adam8, Adprhl2, Adrm1, Aebp1, Aes, Agap3, Agpat2, Ahcy, Aifm2, Aip, Akr1b8, Akt1, Akt2, Aldh1a1, Aldh2, Aldoa, Angel1, Ankrd13b, Ap1b1, Ap5s1, Ap5z1, Apbb1, Apc2, Arf5, Arhgap4, Arhgdia, Arhgef40, Arl6ip4, Armc5, Arrb2, Asna1, Aspscr1, Atf5, Atf6b, Atg2a, Atp13a1, Atp13a2, Atp5d, Atp5g2, Atp5h, Atp6ap1, Atp6v0b, Atp9a, Azin2, B3gat3…
GO:0043229	intracellular organelle	GO_CellularComponent-EBI-UniProt-GOA_14.11.2019_00h00	[2, 3]	6.01658	762	[Aar2, Aars2, Abca7, Abcb8, Abhd11, Abhd17a, Acads, Acadvl, Acot7, Acsf3, Actg1, Actn3, Adam8, Adgrb2, Adprhl2, Adrm1, Aebp1, Aes, Afap1l1, Agap3, Agpat2, Ahcy, Aifm2, Aip, Akr1b8, Akt1, Akt2, Aldh1a1, Aldh2, Aldoa, Angel1, Ankrd13b, Ap1b1, Ap2a1, Ap5s1, Ap5z1, Apbb1, Apc2, Arf5, Arhgap4, Arhgdia, Arhgef40, Arl6ip4, Armc5, Arrb2, Asna1, Aspscr1, Atf5, Atf6b, Atg2a, Atp13a1, Atp13a2, Atp5d, Atp5g2…
GO:0043227	membrane-bounded organelle	GO_CellularComponent-EBI-UniProt-GOA_14.11.2019_00h00	[3]	5.94178	694	[Aar2, Aars2, Abca7, Abcb8, Abhd11, Abhd17a, Acads, Acadvl, Acot7, Acsf3, Actg1, Adam8, Adprhl2, Adrm1, Aebp1, Aes, Agap3, Agpat2, Ahcy, Aifm2, Aip, Akr1b8, Akt1, Akt2, Aldh1a1, Aldh2, Aldoa, Angel1, Ankrd13b, Ap1b1, Ap2a1, Ap5s1, Ap5z1, Apbb1, Apc2, Arf5, Arhgap4, Arhgdia, Arhgef40, Arl6ip4, Armc5, Arrb2, Asna1, Aspscr1, Atf5, Atf6b, Atg2a, Atp13a1, Atp13a2, Atp5d, Atp5g2, Atp5h, Atp6ap1, Atp6v0…
GO:0031090	organelle membrane	GO_CellularComponent-EBI-UniProt-GOA_14.11.2019_00h00	[3, 4]	5.93168	191	[Abca7, Abcb8, Abhd17a, Acads, Acadvl, Adam8, Agpat2, Aifm2, Ap1b1, Ap2a1, Ap5s1, Aspscr1, Atf6b, Atp13a1, Atp13a2, Atp5d, Atp5g2, Atp5h, Atp6ap1, Atp6v0b, Atp9a, Azin2, B3gat3, B4galnt3, B4galt2, Bak1, Bcl2a1a, Bloc1s1, Bloc1s6, Borcs8, Cbarp, Cers1, Cfb, Chchd6, Chmp3, Chmp6, Chpf, Clic1, Clip2, Clstn1, Clu, Cope, Coq4, Coq8b, Cox4i1, Cox6b2, Cpe, Cst3, Cuedc2, Cyb5r3, Dbnl, Ddost, Dhcr24, Dio1…

### Sheet: ClueGO for up-regulated
GOID	GOTerm	Ontology Source	GOLevels	% Associated Genes	Nr. Genes	Associated Genes Found
GO:0043202	lysosomal lumen	GO_CellularComponent-EBI-UniProt-GOA_14.11.2019_00h00	[5, 6, 7, 8]	14.2857	3	[Nsg1, Rnaset2a, Rnaset2b]
GO:0005775	vacuolar lumen	GO_CellularComponent-EBI-UniProt-GOA_14.11.2019_00h00	[4, 5, 6]	12	3	[Nsg1, Rnaset2a, Rnaset2b]
GO:0005640	nuclear outer membrane	GO_CellularComponent-EBI-UniProt-GOA_14.11.2019_00h00	[4, 5, 6, 7, 8]	9.375	3	[Nutf2, Nutf2-ps1, Snca]
KEGG:00190	Oxidative phosphorylation	KEGG_14.11.2019	[-1]	7.5188	10	[ATP6, ATP8, COX2, CYTB, Cox17, Cox7c, ND2, ND3, ND4, ND5]
KEGG:05012	Parkinson disease	KEGG_14.11.2019	[-1]	7.04225	10	[ATP6, ATP8, COX2, CYTB, Cox7c, ND2, ND3, ND4, ND5, Snca]
GO:0008076	voltage-gated potassium channel complex	GO_CellularComponent-EBI-UniProt-GOA_14.11.2019_00h00	[4, 5, 6, 7, 8, 9]	4.87805	4	[Dpp6, Hcn1, Kcnj2, Snap25]
GO:0098878	neurotransmitter receptor complex	GO_CellularComponent-EBI-UniProt-GOA_14.11.2019_00h00	[4, 5, 6]	4.7619	3	[Grin2c, Lrrc7, Vwc2]
GO:0005637	nuclear inner membrane	GO_CellularComponent-EBI-UniProt-GOA_14.11.2019_00h00	[5, 6, 7, 8]	4.61538	3	[Fam169a, Nutf2, Nutf2-ps1]
KEGG:04714	Thermogenesis	KEGG_14.11.2019	[-1]	4.34783	10	[ATP6, ATP8, COX2, CYTB, Cox17, Cox7c, ND2, ND3, ND4, ND5]
GO:0034705	potassium channel complex	GO_CellularComponent-EBI-UniProt-GOA_14.11.2019_00h00	[6, 7, 8]	4.16667	4	[Dpp6, Hcn1, Kcnj2, Snap25]
KEGG:05010	Alzheimer disease	KEGG_14.11.2019	[-1]	4.04624	7	[ATP6, ATP8, COX2, CYTB, Cox7c, Grin2c, Snca]

### Sheet: ClueGO for total DEGs
GOID	GOTerm	Ontology Source	GOLevels	% Associated Genes	Nr. Genes	Associated Genes Found
GO:0043229	intracellular organelle	GO_CellularComponent-EBI-UniProt-GOA_14.11.2019_00h00	[2, 3]	6.79037	860	[Aar2, Aars2, Abca7, Abcb8, Abhd11, Abhd17a, Acads, Acadvl, Acot7, Acsf3, Actg1, Actn3, Adam8, Adgrb2, Adh4, Adora1, Adprhl2, Adrm1, Aebp1, Aes, Afap1l1, Agap3, Agpat2, Ahcy, Aifm2, Aip, Akr1b8, Akt1, Akt2, Aldh1a1, Aldh2, Aldoa, Angel1, Ankrd13b, Ap1b1, Ap2a1, Ap5s1, Ap5z1, Apbb1, Apc2, Arf5, Arhgap4, Arhgdia, Arhgef40, Arl6ip4, Armc5, Arrb2, Asna1, Aspa, Aspscr1, Atf5, Atf6b, Atg2a, Atp13a1, At…
GO:0043231	intracellular membrane-bounded organelle	GO_CellularComponent-EBI-UniProt-GOA_14.11.2019_00h00	[3, 4]	6.87288	751	[Aar2, Aars2, Abca7, Abcb8, Abhd11, Acads, Acadvl, Acot7, Acsf3, Adam8, Adh4, Adora1, Adprhl2, Adrm1, Aebp1, Aes, Agap3, Agpat2, Ahcy, Aifm2, Aip, Akr1b8, Akt1, Akt2, Aldh1a1, Aldh2, Aldoa, Angel1, Ankrd13b, Ap1b1, Ap5s1, Ap5z1, Apbb1, Apc2, Arf5, Arhgap4, Arhgdia, Arhgef40, Arl6ip4, Armc5, Arrb2, Asna1, Aspa, Aspscr1, Atf5, Atf6b, Atg2a, Atp13a1, Atp13a2, Atp5d, Atp5g2, Atp5h, Atp6ap1, Atp6v0b, …
GO:0043232	intracellular non-membrane-bounded organelle	GO_CellularComponent-EBI-UniProt-GOA_14.11.2019_00h00	[3, 4]	8.55207	404	[Abcb8, Acads, Acadvl, Acot7, Actg1, Actn3, Adam8, Adgrb2, Adprhl2, Aes, Afap1l1, Aifm2, Aip, Akt1, Aldoa, Apc2, Arhgap4, Arl6ip4, Asna1, Atf5, Atf6b, Atg2a, B9d1, B9d2, Bop1, Brms1, Btbd2, Cad, Camsap3, Cc2d1a, Ccdc124, Ccdc28b, Ccdc85b, Cd3eap, Cdc25b, Cdk2ap2, Cdkl2, Cenpb, Cep131, Cep170b, Cfap43, Chaf1a, Chtf18, Cib1, Clip2, Clu, Coil, Coro1b, Cotl1, Crocc, Cst3, Ctnnbl1, Cul7, Cyb5r3, Dapk3…
GO:0005829	cytosol	GO_CellularComponent-EBI-UniProt-GOA_14.11.2019_00h00	[2, 3]	8.5075	346	[Acadvl, Acot7, Actg1, Acy3, Adh4, Adrm1, Afap1l1, Ahcy, Aifm2, Aip, Akr1b8, Akt1, Akt2, Alad, Aldh1a1, Aldoa, Amd2, Angel1, Ap1b1, Ap5s1, Apc2, Arhgdia, Arhgef1, Arhgef10l, Arhgef40, Armc5, Arrb2, Aspa, Aspscr1, Atf5, Atg2a, Atox1, Azin2, Bag6, Bak1, Bloc1s1, Bloc1s5, Bloc1s6, Blvrb, Borcs8, Btbd2, Cad, Capn1, Capns1, Cavin1, Cc2d1a, Ccdc124, Ccl3, Ccnd3, Cd3eap, Cdc34, Chchd6, Chml, Chmp3, Chpf…
GO:0005886	plasma membrane	GO_CellularComponent-EBI-UniProt-GOA_14.11.2019_00h00	[3]	4.1673	275	[Abca7, Abhd17a, Actg1, Acvr2b, Acy3, Adam8, Adgra2, Adgrb2, Adora1, Adrm1, Aifm2, Aip, Akt1, Akt2, Alcam, Aldoa, Ankrd13b, Ap2a1, Apbb1, Apc2, Arf5, Arhgdia, Arhgef1, Arhgef28, Arrb2, Aspscr1, Atp6ap1, Atp9a, B4galt2, Bcam, Bdkrb2, Blvrb, C1qtnf1, Cacna1h, Cacnb3, Capn1, Capns1, Cavin1, Cbarp, Cc2d1a, Ccdc124, Cd200, Cd46, Cd86, Cdh22, Cdh24, Celsr1, Chmp3, Cib1, Cish, Clic1, Clstn1, Col6a2, Coq…
GO:0005739	mitochondrion	GO_CellularComponent-EBI-UniProt-GOA_14.11.2019_00h00	[3, 4, 5]	8.44784	166	[Aars2, Abcb8, Abhd11, Acads, Acadvl, Acsf3, Adh4, Adprhl2, Aifm2, Aip, Akr1b8, Akt1, Akt2, Aldh2, Aldoa, Atp5d, Atp5g2, Atp5h, Auh, Azin2, Bak1, Bcat2, Bckdha, Bcl2a1a, Bdnf, Bloc1s1, COX2, Capn1, Car5a, Cavin1, Cd3eap, Chchd5, Chchd6, Chpf, Cisd3, Ckb, Clic1, Clpp, Clu, Cmc4, Cmpk2, Coq4, Coq8b, Cox17, Cox4i1, Cox6b2, Cox7c, Cyb5r3, Ddah2, Ech1, Eefsec, Endog, Esr1, Eya2, Fasn, Fis1, Fkbp8, Gad…
GO:0000786	nucleosome	GO_CellularComponent-EBI-UniProt-GOA_14.11.2019_00h00	[3, 6, 7]	42.9752	52	[H1fx, H2afx, H3b, Hist1h1a, Hist1h1b, Hist1h1c, Hist1h1d, Hist1h1e, Hist1h2ab, Hist1h2ac, Hist1h2ad, Hist1h2ae, Hist1h2ag, Hist1h2ah, Hist1h2ai, Hist1h2ak, Hist1h2an, Hist1h2bb, Hist1h2bc, Hist1h2be, Hist1h2bf, Hist1h2bg, Hist1h2bh, Hist1h2bj, Hist1h2bk, Hist1h2bl, Hist1h2bm, Hist1h2bn, Hist1h2bp, Hist1h2bq, Hist1h3a, Hist1h3b, Hist1h3c, Hist1h3d, Hist1h3e, Hist1h3f, Hist1h3g, Hist1h3h, Hist1h3i…
GO:0014069	postsynaptic density	GO_CellularComponent-EBI-UniProt-GOA_14.11.2019_00h00	[4, 5]	9.87124	46	[Abhd17a, Adora1, Arrb2, Clstn1, Dbnl, Dgkz, Epha7, Gapdh, Grin2c, Igsf11, Kcnab2, Lrfn3, Lrfn4, Lrrc7, Lrrtm2, Mink1, Mrpl23, Neurl1a, Palm, Pdlim5, Pip5k1c, Prkn, Prr12, Psmd3, Pura, Rpl10a, Rpl12, Rpl14, Rpl18, Rpl18a, Rpl38, Rpl6, Rpl7, Rpl8, Rplp0, Rps14, Rps18, Rps19, Samd14, Scrib, Sgta, Sh3gl1, Shank3, Slc6a9, Sorcs2, Src]
GO:0022626	cytosolic ribosome	GO_CellularComponent-EBI-UniProt-GOA_14.11.2019_00h00	[3, 4, 5, 6]	36	45	[Fau, Mrpl23, Rack1, Rpl10a, Rpl12, Rpl13, Rpl14, Rpl18, Rpl18a, Rpl19, Rpl21, Rpl27, Rpl27a, Rpl28, Rpl29, Rpl32, Rpl35, Rpl36, Rpl37, Rpl37a, Rpl38, Rpl41, Rpl6, Rpl7, Rpl7a, Rpl8, Rplp0, Rplp1, Rplp2, Rps10, Rps11, Rps12, Rps12-ps3, Rps14, Rps15, Rps16, Rps17, Rps18, Rps19, Rps26, Rps5, Rps6, Rps8, Rps9, Rpsa]
KEGG:00190	Oxidative phosphorylation	KEGG_14.11.2019	[-1]	22.5564	30	[ATP6, ATP8, Atp5d, Atp5g2, Atp5h, Atp6ap1, Atp6v0b, COX2, CYTB, Cox17, Cox4i1, Cox6b2, Cox7c, Lhpp, ND2, ND3, ND4, ND5, Ndufa11, Ndufa13, Ndufa2, Ndufb7, Ndufb8, Ndufb9, Ndufs5, Ndufs8, Ndufv1, Uqcr11, Uqcrc1, Uqcrq]
KEGG:04510	Focal adhesion	KEGG_14.11.2019	[-1]	13.0653	26	[Actg1, Akt1, Akt2, Ccnd3, Col6a2, Erbb2, Flnc, Hgf, Itga5, Itgb3, Itgb5, Jun, Lama1, Lama5, Lamb2, Mapk3, Myl9, Pak4, Pak7, Pdgfrb, Pgf, Pik3r2, Pip5k1c, Ppp1ca, Src, Tln1]
GO:0043202	lysosomal lumen	GO_CellularComponent-EBI-UniProt-GOA_14.11.2019_00h00	[5, 6, 7, 8]	33.3333	7	[Erbb2, Neurl1a, Nsg1, Pdgfrb, Pld3, Rnaset2a, Rnaset2b]
GO:0043231	intracellular membrane-bounded organelle	GO_CellularComponent-EBI-UniProt-GOA_14.11.2019_00h00	[3, 4]	6.87288	751	[Aar2, Aars2, Abca7, Abcb8, Abhd11, Acads, Acadvl, Acot7, Acsf3, Adam8, Adh4, Adora1, Adprhl2, Adrm1, Aebp1, Aes, Agap3, Agpat2, Ahcy, Aifm2, Aip, Akr1b8, Akt1, Akt2, Aldh1a1, Aldh2, Aldoa, Angel1, Ankrd13b, Ap1b1, Ap5s1, Ap5z1, Apbb1, Apc2, Arf5, Arhgap4, Arhgdia, Arhgef40, Arl6ip4, Armc5, Arrb2, Asna1, Aspa, Aspscr1, Atf5, Atf6b, Atg2a, Atp13a1, Atp13a2, Atp5d, Atp5g2, Atp5h, Atp6ap1, Atp6v0b, …
GO:0043227	membrane-bounded organelle	GO_CellularComponent-EBI-UniProt-GOA_14.11.2019_00h00	[3]	6.72945	786	[Aar2, Aars2, Abca7, Abcb8, Abhd11, Abhd17a, Acads, Acadvl, Acot7, Acsf3, Actg1, Adam8, Adh4, Adora1, Adprhl2, Adrm1, Aebp1, Aes, Agap3, Agpat2, Ahcy, Aifm2, Aip, Akr1b8, Akt1, Akt2, Aldh1a1, Aldh2, Aldoa, Angel1, Ankrd13b, Ap1b1, Ap2a1, Ap5s1, Ap5z1, Apbb1, Apc2, Arf5, Arhgap4, Arhgdia, Arhgef40, Arl6ip4, Armc5, Arrb2, Asna1, Aspa, Aspscr1, Atf5, Atf6b, Atg2a, Atp13a1, Atp13a2, Atp5d, Atp5g2, At…
GO:0005634	nucleus	GO_CellularComponent-EBI-UniProt-GOA_14.11.2019_00h00	[4, 5]	7.17164	534	[Aar2, Abcb8, Acads, Acadvl, Acot7, Adh4, Adprhl2, Adrm1, Aebp1, Aes, Agap3, Ahcy, Aifm2, Aip, Akt1, Akt2, Aldh1a1, Aldoa, Angel1, Ap5s1, Ap5z1, Apbb1, Arhgdia, Arhgef40, Arl6ip4, Armc5, Arrb2, Asna1, Aspa, Aspscr1, Atf5, Atf6b, Atg2a, Azin2, B4galt2, B9d2, Bag6, Bcat2, Bdnf, Bhlhe41, Blvrb, Bola2, Bop1, Brms1, C2cd4a, Cacna1h, Cad, Camsap3, Camta2, Cavin1, Cc2d1a, Ccdc85b, Ccnd3, Cd200, Cd3eap, …
GO:0005634	nucleus	GO_CellularComponent-EBI-UniProt-GOA_14.11.2019_00h00	[4, 5]	7.17164	534	[Aar2, Abcb8, Acads, Acadvl, Acot7, Adh4, Adprhl2, Adrm1, Aebp1, Aes, Agap3, Ahcy, Aifm2, Aip, Akt1, Akt2, Aldh1a1, Aldoa, Angel1, Ap5s1, Ap5z1, Apbb1, Arhgdia, Arhgef40, Arl6ip4, Armc5, Arrb2, Asna1, Aspa, Aspscr1, Atf5, Atf6b, Atg2a, Azin2, B4galt2, B9d2, Bag6, Bcat2, Bdnf, Bhlhe41, Blvrb, Bola2, Bop1, Brms1, C2cd4a, Cacna1h, Cad, Camsap3, Camta2, Cavin1, Cc2d1a, Ccdc85b, Ccnd3, Cd200, Cd3eap, …
GO:0043228	non-membrane-bounded organelle	GO_CellularComponent-EBI-UniProt-GOA_14.11.2019_00h00	[3]	8.5335	405	[Abcb8, Acads, Acadvl, Acot7, Actg1, Actn3, Adam8, Adgrb2, Adprhl2, Aes, Afap1l1, Aifm2, Aip, Akt1, Aldoa, Apc2, Arhgap4, Arl6ip4, Asna1, Atf5, Atf6b, Atg2a, B9d1, B9d2, Bop1, Brms1, Btbd2, Cad, Camsap3, Cc2d1a, Ccdc124, Ccdc28b, Ccdc85b, Cd3eap, Cdc25b, Cdk2ap2, Cdkl2, Cenpb, Cep131, Cep170b, Cfap43, Chaf1a, Chtf18, Cib1, Clip2, Clu, Coil, Coro1b, Cotl1, Crocc, Cst3, Ctnnbl1, Cul7, Cyb5r3, Dapk3…
GO:0070013	intracellular organelle lumen	GO_CellularComponent-EBI-UniProt-GOA_14.11.2019_00h00	[3, 4]	8.04161	402	[Abcb8, Acads, Acadvl, Acot7, Adh4, Adprhl2, Adrm1, Aes, Aip, Akt1, Akt2, Aldh2, Aldoa, Ap5s1, Ap5z1, Apbb1, Arhgef40, Arl6ip4, Armc5, Asna1, Aspscr1, Atf5, Atf6b, Atg2a, B4galt2, Bag6, Bckdha, Bdnf, Bhlhe41, Bloc1s1, Blvrb, Bop1, Brms1, Cad, Camsap3, Cc2d1a, Ccnd3, Cd200, Cd3eap, Cdc34, Cdk11b, Cdkl2, Celsr1, Cenpb, Chaf1a, Chchd5, Chml, Chpf, Chtf18, Cib1, Clpp, Clu, Cmc4, Coil, Cope, Cox17, Co…
GO:0043233	organelle lumen	GO_CellularComponent-EBI-UniProt-GOA_14.11.2019_00h00	[3]	8.04	402	[Abcb8, Acads, Acadvl, Acot7, Adh4, Adprhl2, Adrm1, Aes, Aip, Akt1, Akt2, Aldh2, Aldoa, Ap5s1, Ap5z1, Apbb1, Arhgef40, Arl6ip4, Armc5, Asna1, Aspscr1, Atf5, Atf6b, Atg2a, B4galt2, Bag6, Bckdha, Bdnf, Bhlhe41, Bloc1s1, Blvrb, Bop1, Brms1, Cad, Camsap3, Cc2d1a, Ccnd3, Cd200, Cd3eap, Cdc34, Cdk11b, Cdkl2, Celsr1, Cenpb, Chaf1a, Chchd5, Chml, Chpf, Chtf18, Cib1, Clpp, Clu, Cmc4, Coil, Cope, Cox17, Co…
GO:0031981	nuclear lumen	GO_CellularComponent-EBI-UniProt-GOA_14.11.2019_00h00	[4, 5, 6]	7.99552	357	[Abcb8, Acads, Acadvl, Acot7, Adh4, Adprhl2, Adrm1, Aes, Aip, Akt1, Akt2, Aldoa, Ap5s1, Ap5z1, Apbb1, Arhgef40, Arl6ip4, Armc5, Asna1, Aspscr1, Atf5, Atf6b, Atg2a, B4galt2, Bag6, Bdnf, Bhlhe41, Blvrb, Bop1, Brms1, Cad, Camsap3, Cc2d1a, Ccnd3, Cd200, Cd3eap, Cdc34, Cdk11b, Cdkl2, Celsr1, Cenpb, Chaf1a, Chml, Chtf18, Cib1, Coil, Cope, Cox4i1, Csf1r, Cspg4, Ctdsp1, Ctnnbl1, Ctsk, Cuedc2, Cxxc1, Dapk…
GO:0005654	nucleoplasm	GO_CellularComponent-EBI-UniProt-GOA_14.11.2019_00h00	[2, 5, 6, 7]	7.96178	300	[Abcb8, Acads, Acadvl, Acot7, Adh4, Adprhl2, Adrm1, Aes, Aip, Akt1, Akt2, Ap5s1, Ap5z1, Apbb1, Arhgef40, Arl6ip4, Armc5, Asna1, Aspscr1, Atf5, Atg2a, B4galt2, Bag6, Bdnf, Bhlhe41, Blvrb, Bop1, Brms1, Cad, Camsap3, Ccnd3, Cd200, Cd3eap, Cdc34, Cdk11b, Cdkl2, Celsr1, Cenpb, Chml, Chtf18, Cib1, Coil, Cope, Cox4i1, Csf1r, Cspg4, Ctdsp1, Ctnnbl1, Ctsk, Cuedc2, Cxxc1, Dapk3, Ddr1, Ddx23, Ddx54, Dennd4b…
GO:0005694	chromosome	GO_CellularComponent-EBI-UniProt-GOA_14.11.2019_00h00	[4, 5]	10.7798	141	[Adprhl2, Aldoa, Atf6b, Brms1, Cad, Cenpb, Chaf1a, Chtf18, Dapk3, Dctn1, Dctn3, Dmap1, Dvl3, Ehmt2, Ell, Epha1, Epop, Ercc1, Esr1, Exosc4, Faap20, Fkbp10, Gm28043, Grwd1, H1fx, H2afx, H3b, Hic1, Hist1h1a, Hist1h1b, Hist1h1c, Hist1h1d, Hist1h1e, Hist1h2ab, Hist1h2ac, Hist1h2ad, Hist1h2ae, Hist1h2ag, Hist1h2ah, Hist1h2ai, Hist1h2ak, Hist1h2an, Hist1h2bb, Hist1h2bc, Hist1h2be, Hist1h2bf, Hist1h2bg, …
GO:0000785	chromatin	GO_CellularComponent-EBI-UniProt-GOA_14.11.2019_00h00	[2, 5, 6]	15.1248	103	[Aldoa, Brms1, Cad, Cenpb, Chaf1a, Dmap1, Dvl3, Ehmt2, Ell, Esr1, Exosc4, H1fx, H2afx, H3b, Hic1, Hist1h1a, Hist1h1b, Hist1h1c, Hist1h1d, Hist1h1e, Hist1h2ab, Hist1h2ac, Hist1h2ad, Hist1h2ae, Hist1h2ag, Hist1h2ah, Hist1h2ai, Hist1h2ak, Hist1h2an, Hist1h2bb, Hist1h2bc, Hist1h2be, Hist1h2bf, Hist1h2bg, Hist1h2bh, Hist1h2bj, Hist1h2bk, Hist1h2bl, Hist1h2bm, Hist1h2bn, Hist1h2bp, Hist1h2bq, Hist1h3a,…
GO:0031967	organelle envelope	GO_CellularComponent-EBI-UniProt-GOA_14.11.2019_00h00	[3, 4]	7.95545	100	[Abcb8, Acads, Acadvl, Aifm2, Atp5d, Atp5g2, Atp5h, Bak1, Bcl2a1a, Bdnf, Bloc1s1, COX2, Chchd5, Chchd6, Clic1, Clip2, Clu, Cmc4, Coq4, Coq8b, Cox17, Cox4i1, Cox6b2, Cox7c, Cst3, Cuedc2, Cyb5r3, Dctn1, Dtx2, Dusp2, Endog, Fam169a, Fis1, Fkbp8, Galk1, Gapdh, Gcat, Gpx4, Gstk1, Ints1, Ints5, Lemd2, Mad1l1, Mad2l1, Mapk3, Mapk8ip1, Mpst, Mrps21, Msto1, Myo1c, Myorg, Ndufa11, Ndufa13, Ndufa2, Ndufb7, …
GO:0000228	nuclear chromosome	GO_CellularComponent-EBI-UniProt-GOA_14.11.2019_00h00	[5, 6, 7]	10.9589	88	[Aldoa, Atf6b, Brms1, Cad, Cenpb, Chaf1a, Dmap1, Dvl3, Ehmt2, Ercc1, Esr1, Fkbp10, H2afx, H3b, Hist1h1a, Hist1h1b, Hist1h1c, Hist1h1d, Hist1h1e, Hist1h2ab, Hist1h2ac, Hist1h2ad, Hist1h2ae, Hist1h2ag, Hist1h2ah, Hist1h2ai, Hist1h2ak, Hist1h2an, Hist1h3a, Hist1h3b, Hist1h3c, Hist1h3d, Hist1h3e, Hist1h3f, Hist1h3g, Hist1h3h, Hist1h3i, Hist1h4a, Hist1h4b, Hist1h4c, Hist1h4d, Hist1h4f, Hist1h4m, Hist2…
GO:0005740	mitochondrial envelope	GO_CellularComponent-EBI-UniProt-GOA_14.11.2019_00h00	[4, 5, 6]	9.68586	74	[Abcb8, Acads, Acadvl, Aifm2, Atp5d, Atp5g2, Atp5h, Bak1, Bcl2a1a, Bdnf, Bloc1s1, COX2, Chchd5, Chchd6, Clu, Cmc4, Coq4, Coq8b, Cox17, Cox4i1, Cox6b2, Cox7c, Cyb5r3, Endog, Fis1, Fkbp8, Galk1, Gcat, Gpx4, Gstk1, Mapk8ip1, Mpst, Mrps21, Msto1, Ndufa11, Ndufa13, Ndufa2, Ndufb7, Ndufb8, Ndufb9, Ndufs5, Ndufs8, Ndufv1, Nelfb, Nme2, Park7, Pcx, Pebp1, Prelid1, Qtrt1, Scaf1, Shmt2, Slc25a1, Slc25a10, S…
GO:0000790	nuclear chromatin	GO_CellularComponent-EBI-UniProt-GOA_14.11.2019_00h00	[3, 6, 7, 8]	14.862	70	[Aldoa, Brms1, Cad, Cenpb, Chaf1a, Dmap1, Dvl3, Ehmt2, Esr1, H2afx, H3b, Hist1h1a, Hist1h1b, Hist1h1c, Hist1h1d, Hist1h1e, Hist1h2ab, Hist1h2ac, Hist1h2ad, Hist1h2ae, Hist1h2ag, Hist1h2ah, Hist1h2ai, Hist1h2ak, Hist1h2an, Hist1h3a, Hist1h3b, Hist1h3c, Hist1h3d, Hist1h3e, Hist1h3f, Hist1h3g, Hist1h3h, Hist1h3i, Hist1h4a, Hist1h4b, Hist1h4c, Hist1h4d, Hist1h4f, Hist1h4m, Hist2h2aa2, Hist2h2ac, Hist…
GO:0031966	mitochondrial membrane	GO_CellularComponent-EBI-UniProt-GOA_14.11.2019_00h00	[4, 5, 6, 7]	9.46328	67	[Abcb8, Acads, Acadvl, Aifm2, Atp5d, Atp5g2, Atp5h, Bak1, Bcl2a1a, Bdnf, COX2, Chchd6, Clu, Coq4, Coq8b, Cox4i1, Cox6b2, Cox7c, Cyb5r3, Endog, Fis1, Fkbp8, Galk1, Gcat, Gpx4, Gstk1, Mapk8ip1, Mpst, Mrps21, Msto1, Ndufa11, Ndufa13, Ndufa2, Ndufb7, Ndufb8, Ndufb9, Ndufs5, Ndufs8, Ndufv1, Nelfb, Nme2, Pcx, Pebp1, Qtrt1, Scaf1, Shmt2, Slc25a1, Slc25a10, Slc25a11, Slc25a28, Slc25a30, Slc25a38, Slc25a4…
KEGG:05034	Alcoholism	KEGG_14.11.2019	[-1]	29.8507	60	[Atf6b, Bdnf, Crh, Fosb, Gnas, Gnb2, Grin2c, H2afx, Hdac11, Hist1h2ab, Hist1h2ac, Hist1h2ad, Hist1h2ae, Hist1h2ag, Hist1h2ah, Hist1h2ai, Hist1h2ak, Hist1h2an, Hist1h2bb, Hist1h2bc, Hist1h2be, Hist1h2bf, Hist1h2bg, Hist1h2bh, Hist1h2bj, Hist1h2bk, Hist1h2bl, Hist1h2bm, Hist1h2bn, Hist1h2bp, Hist1h2bq, Hist1h3a, Hist1h3b, Hist1h3c, Hist1h3d, Hist1h3e, Hist1h3f, Hist1h3g, Hist1h3h, Hist1h3i, Hist1h4…
GO:0005840	ribosome	GO_CellularComponent-EBI-UniProt-GOA_14.11.2019_00h00	[4, 5]	23.9044	60	[Aip, Eef2, Fau, Gadd45gip1, Gm10260, Mrpl12, Mrpl14, Mrpl23, Mrpl28, Mrpl4, Mrpl54, Mrpl58, Mrps12, Mrps21, Mrps26, Mrps34, Rack1, Rpl10a, Rpl12, Rpl13, Rpl14, Rpl18, Rpl18a, Rpl19, Rpl21, Rpl27, Rpl27a, Rpl28, Rpl29, Rpl32, Rpl35, Rpl36, Rpl37, Rpl37a, Rpl38, Rpl41, Rpl6, Rpl7, Rpl7a, Rpl8, Rplp0, Rplp1, Rplp2, Rps10, Rps11, Rps12, Rps12-ps3, Rps14, Rps15, Rps16, Rps17, Rps18, Rps19, Rps26, Rps…
GO:0044391	ribosomal subunit	GO_CellularComponent-EBI-UniProt-GOA_14.11.2019_00h00	[3, 5, 6]	26.1682	56	[Fau, Gm10260, Mrpl12, Mrpl14, Mrpl23, Mrpl28, Mrpl4, Mrpl54, Mrpl58, Mrps12, Mrps21, Mrps26, Mrps34, Rack1, Rpl10a, Rpl12, Rpl13, Rpl14, Rpl18, Rpl18a, Rpl19, Rpl21, Rpl27, Rpl27a, Rpl28, Rpl29, Rpl32, Rpl35, Rpl36, Rpl37, Rpl37a, Rpl38, Rpl41, Rpl6, Rpl7, Rpl7a, Rpl8, Rplp0, Rplp1, Rplp2, Rps10, Rps11, Rps12, Rps12-ps3, Rps14, Rps15, Rps16, Rps17, Rps18, Rps19, Rps26, Rps5, Rps6, Rps8, Rps9, Rp…
GO:0019866	organelle inner membrane	GO_CellularComponent-EBI-UniProt-GOA_14.11.2019_00h00	[4, 5]	10.8527	56	[Abcb8, Acadvl, Atp5d, Atp5g2, Atp5h, Bdnf, COX2, Chchd6, Clu, Coq4, Coq8b, Cox4i1, Cox6b2, Cox7c, Cyb5r3, Endog, Fam169a, Gcat, Gpx4, Gstk1, Lemd2, Mpst, Mrps21, Ndufa11, Ndufa13, Ndufa2, Ndufb7, Ndufb8, Ndufb9, Ndufs5, Ndufs8, Ndufv1, Nutf2, Nutf2-ps1, Pcx, Scaf1, Shmt2, Slc25a1, Slc25a10, Slc25a11, Slc25a28, Slc25a30, Slc25a38, Slc25a47, Slc27a1, Snca, Src, Stoml2, Timm13, Timm17b, Tmem120a, T…
KEGG:05322	Systemic lupus erythematosus	KEGG_14.11.2019	[-1]	37.3239	53	[C1qa, C2, Cd86, H2afx, Hist1h2ab, Hist1h2ac, Hist1h2ad, Hist1h2ae, Hist1h2ag, Hist1h2ah, Hist1h2ai, Hist1h2ak, Hist1h2an, Hist1h2bb, Hist1h2bc, Hist1h2be, Hist1h2bf, Hist1h2bg, Hist1h2bh, Hist1h2bj, Hist1h2bk, Hist1h2bl, Hist1h2bm, Hist1h2bn, Hist1h2bp, Hist1h2bq, Hist1h3a, Hist1h3b, Hist1h3c, Hist1h3d, Hist1h3e, Hist1h3f, Hist1h3g, Hist1h3h, Hist1h3i, Hist1h4a, Hist1h4b, Hist1h4c, Hist1h4d, His…
KEGG:03010	Ribosome	KEGG_14.11.2019	[-1]	29.3103	51	[Fau, Mrpl12, Mrpl14, Mrpl23, Mrpl28, Mrpl4, Mrps12, Mrps21, Rpl10a, Rpl12, Rpl13, Rpl14, Rpl18, Rpl18a, Rpl19, Rpl21, Rpl27, Rpl27a, Rpl28, Rpl29, Rpl32, Rpl35, Rpl36, Rpl37, Rpl37a, Rpl38, Rpl41, Rpl6, Rpl7, Rpl7a, Rpl8, Rplp0, Rplp1, Rplp2, Rps10, Rps11, Rps12, Rps14, Rps15, Rps16, Rps17, Rps18, Rps19, Rps26, Rps5, Rps6, Rps8, Rps9, Rpsa, mt-Rnr1, mt-Rnr2]
GO:0005743	mitochondrial inner membrane	GO_CellularComponent-EBI-UniProt-GOA_14.11.2019_00h00	[5, 6, 7, 8]	11.2832	51	[Abcb8, Acadvl, Atp5d, Atp5g2, Atp5h, Bdnf, COX2, Chchd6, Clu, Coq4, Coq8b, Cox4i1, Cox6b2, Cox7c, Cyb5r3, Endog, Gcat, Gpx4, Gstk1, Mpst, Mrps21, Ndufa11, Ndufa13, Ndufa2, Ndufb7, Ndufb8, Ndufb9, Ndufs5, Ndufs8, Ndufv1, Pcx, Scaf1, Shmt2, Slc25a1, Slc25a10, Slc25a11, Slc25a28, Slc25a30, Slc25a38, Slc25a47, Slc27a1, Snca, Src, Stoml2, Timm13, Timm17b, Tufm, Uqcc2, Uqcr11, Uqcrc1, Uqcrq]
GO:0032279	asymmetric synapse	GO_CellularComponent-EBI-UniProt-GOA_14.11.2019_00h00	[4]	9.78723	46	[Abhd17a, Adora1, Arrb2, Clstn1, Dbnl, Dgkz, Epha7, Gapdh, Grin2c, Igsf11, Kcnab2, Lrfn3, Lrfn4, Lrrc7, Lrrtm2, Mink1, Mrpl23, Neurl1a, Palm, Pdlim5, Pip5k1c, Prkn, Prr12, Psmd3, Pura, Rpl10a, Rpl12, Rpl14, Rpl18, Rpl18a, Rpl38, Rpl6, Rpl7, Rpl8, Rplp0, Rps14, Rps18, Rps19, Samd14, Scrib, Sgta, Sh3gl1, Shank3, Slc6a9, Sorcs2, Src]
KEGG:05203	Viral carcinogenesis	KEGG_14.11.2019	[-1]	18.6147	43	[Atf6b, Bak1, Ccnd3, Gtf2h4, H2-D1, Hdac11, Hist1h2bb, Hist1h2bc, Hist1h2be, Hist1h2bf, Hist1h2bg, Hist1h2bh, Hist1h2bj, Hist1h2bk, Hist1h2bl, Hist1h2bm, Hist1h2bn, Hist1h2bp, Hist1h2bq, Hist1h4a, Hist1h4b, Hist1h4c, Hist1h4d, Hist1h4f, Hist1h4h, Hist1h4i, Hist1h4j, Hist1h4k, Hist1h4m, Hist1h4n, Hist2h2bb, Hist2h4, Hist3h2ba, Hist4h4, Jun, Ltbr, Mad1l1, Mapk3, Pik3r2, Pkm, Scrib, Src, Traf2]
KEGG:04714	Thermogenesis	KEGG_14.11.2019	[-1]	15.2174	35	[ATP6, ATP8, Actg1, Atp5d, Atp5g2, Atp5h, COX2, CYTB, Cox17, Cox4i1, Cox6b2, Cox7c, Gnas, ND2, ND3, ND4, ND5, Ndufa11, Ndufa13, Ndufa2, Ndufb7, Ndufb8, Ndufb9, Ndufs5, Ndufs8, Ndufv1, Rps6, Rps6ka1, Sirt6, Smarca4, Smarcd2, Smarcd3, Uqcr11, Uqcrc1, Uqcrq]
GO:0015934	large ribosomal subunit	GO_CellularComponent-EBI-UniProt-GOA_14.11.2019_00h00	[4, 6, 7]	25	34	[Mrpl12, Mrpl14, Mrpl23, Mrpl28, Mrpl4, Mrpl54, Mrpl58, Rpl10a, Rpl12, Rpl13, Rpl14, Rpl18, Rpl18a, Rpl19, Rpl21, Rpl27, Rpl27a, Rpl28, Rpl29, Rpl32, Rpl35, Rpl36, Rpl37, Rpl37a, Rpl38, Rpl41, Rpl6, Rpl7, Rpl7a, Rpl8, Rplp0, Rplp1, Rplp2, Rps12]
GO:0098798	mitochondrial protein complex	GO_CellularComponent-EBI-UniProt-GOA_14.11.2019_00h00	[2, 4, 5, 6]	11.9691	31	[Atp5d, Atp5g2, Atp5h, Bckdha, Chchd6, Cox4i1, Mrpl12, Mrpl14, Mrpl23, Mrpl28, Mrpl4, Mrpl54, Mrpl58, Mrps12, Mrps21, Mrps26, Mrps34, Ndufa11, Ndufa13, Ndufa2, Ndufb7, Ndufb8, Ndufb9, Ndufs5, Ndufs8, Ndufv1, Timm13, Timm17b, Tomm5, Uqcrc1, Uqcrq]
KEGG:05012	Parkinson disease	KEGG_14.11.2019	[-1]	20.4225	29	[ATP6, ATP8, Atp5d, Atp5g2, Atp5h, COX2, CYTB, Cox4i1, Cox6b2, Cox7c, ND2, ND3, ND4, ND5, Ndufa11, Ndufa13, Ndufa2, Ndufb7, Ndufb8, Ndufb9, Ndufs5, Ndufs8, Ndufv1, Park7, Prkn, Snca, Uqcr11, Uqcrc1, Uqcrq]
KEGG:05010	Alzheimer disease	KEGG_14.11.2019	[-1]	16.763	29	[ATP6, ATP8, Apbb1, Atp5d, Atp5g2, Atp5h, COX2, CYTB, Capn1, Cox4i1, Cox6b2, Cox7c, Gapdh, Grin2c, Lrp1, Mapk3, Ndufa11, Ndufa13, Ndufa2, Ndufb7, Ndufb8, Ndufb9, Ndufs5, Ndufs8, Ndufv1, Snca, Uqcr11, Uqcrc1, Uqcrq]
KEGG:05016	Huntington disease	KEGG_14.11.2019	[-1]	15.0259	29	[ATP6, ATP8, Ap2a1, Atp5d, Atp5g2, Atp5h, Bdnf, COX2, CYTB, Cox4i1, Cox6b2, Cox7c, Dctn1, Dnah8, Gpx1, Ndufa11, Ndufa13, Ndufa2, Ndufb7, Ndufb8, Ndufb9, Ndufs5, Ndufs8, Ndufv1, Polr2f, Polr2i, Uqcr11, Uqcrc1, Uqcrq]
GO:0022625	cytosolic large ribosomal subunit	GO_CellularComponent-EBI-UniProt-GOA_14.11.2019_00h00	[4, 5, 6, 7, 8]	37.8378	28	[Mrpl23, Rpl10a, Rpl12, Rpl13, Rpl14, Rpl18, Rpl18a, Rpl19, Rpl21, Rpl27, Rpl27a, Rpl28, Rpl29, Rpl32, Rpl35, Rpl36, Rpl37, Rpl37a, Rpl38, Rpl41, Rpl6, Rpl7, Rpl7a, Rpl8, Rplp0, Rplp1, Rplp2, Rps12]
GO:0015935	small ribosomal subunit	GO_CellularComponent-EBI-UniProt-GOA_14.11.2019_00h00	[4, 6, 7]	26.1364	23	[Fau, Gm10260, Mrps12, Mrps21, Mrps26, Mrps34, Rack1, Rps10, Rps11, Rps12, Rps12-ps3, Rps14, Rps15, Rps16, Rps17, Rps18, Rps19, Rps26, Rps5, Rps6, Rps8, Rps9, Rpsa]
KEGG:04932	Non-alcoholic fatty liver disease (NAFLD)	KEGG_14.11.2019	[-1]	15.3333	23	[Akt1, Akt2, COX2, CYTB, Cox4i1, Cox6b2, Cox7c, Jun, Map3k11, Ndufa11, Ndufa13, Ndufa2, Ndufb7, Ndufb8, Ndufb9, Ndufs5, Ndufs8, Ndufv1, Pik3r2, Traf2, Uqcr11, Uqcrc1, Uqcrq]
GO:0000788	nuclear nucleosome	GO_CellularComponent-EBI-UniProt-GOA_14.11.2019_00h00	[4, 7, 8, 9]	51.3514	19	[H3b, Hist1h1e, Hist1h3a, Hist1h3b, Hist1h3c, Hist1h3d, Hist1h3e, Hist1h3f, Hist1h3g, Hist1h3h, Hist1h3i, Hist1h4a, Hist1h4b, Hist1h4c, Hist1h4d, Hist1h4f, Hist1h4m, Hist2h3b, Zfp106]
GO:0005844	polysome	GO_CellularComponent-EBI-UniProt-GOA_14.11.2019_00h00	[3]	24.0506	19	[Eef2, Gcn1l1, Mcrs1, Naa38, Rpl10a, Rpl18, Rpl18a, Rpl19, Rpl29, Rpl32, Rpl36, Rpl38, Rpl41, Rpl6, Rpl7, Rpl7a, Rpl8, Rps26, Rps6]
GO:0022627	cytosolic small ribosomal subunit	GO_CellularComponent-EBI-UniProt-GOA_14.11.2019_00h00	[4, 5, 6, 7, 8]	34.6154	18	[Fau, Rack1, Rps10, Rps11, Rps12, Rps12-ps3, Rps14, Rps15, Rps16, Rps17, Rps18, Rps19, Rps26, Rps5, Rps6, Rps8, Rps9, Rpsa]
GO:0042788	polysomal ribosome	GO_CellularComponent-EBI-UniProt-GOA_14.11.2019_00h00	[4, 5, 6]	42.8571	15	[Eef2, Rpl10a, Rpl18, Rpl18a, Rpl19, Rpl29, Rpl32, Rpl36, Rpl38, Rpl41, Rpl6, Rpl7, Rpl7a, Rpl8, Rps26]
GO:0070469	respirasome	GO_CellularComponent-EBI-UniProt-GOA_14.11.2019_00h00	[2, 3]	18.5185	15	[COX2, Cox4i1, Ndufa11, Ndufa13, Ndufa2, Ndufb7, Ndufb8, Ndufb9, Ndufs5, Ndufs8, Ndufv1, Scaf1, Uqcr11, Uqcrc1, Uqcrq]
GO:0005746	mitochondrial respirasome	GO_CellularComponent-EBI-UniProt-GOA_14.11.2019_00h00	[3, 4, 6, 7, 8, 9]	18.5714	13	[Cox4i1, Ndufa11, Ndufa13, Ndufa2, Ndufb7, Ndufb8, Ndufb9, Ndufs5, Ndufs8, Ndufv1, Scaf1, Uqcrc1, Uqcrq]
GO:0098803	respiratory chain complex	GO_CellularComponent-EBI-UniProt-GOA_14.11.2019_00h00	[3, 4]	18.0556	13	[COX2, Cox4i1, Ndufa11, Ndufa13, Ndufa2, Ndufb7, Ndufb8, Ndufb9, Ndufs5, Ndufs8, Ndufv1, Uqcrc1, Uqcrq]
