## Supplemental table 2 for "Omics profiling identifies MAPK/ERK pathway as a gatekeeper of nephron progenitor metabolism"

### Sheet: Sheet1
	Mass [m/z]	Formula [M]	Polarity	(N)CE	Name	Abbreviation	MS/MS fragment
	89.0244	C3H6O3	Negative	20	Lactate		-
	115.004	C4H4O4	Negative	20	Fumaric acid		115/71
	117.019	C4H6O4	Negative	20	Succinic acid		117/73
	133.014	C4H6O5	Negative	20	Malic acid		133/115 & 133/71
	166.975	C3H5O6P	Negative	20	Phosphoenolpyruvate	PEP	167/79
	168.991	C3H7O6P	Negative	20	Glyceraldehyde-3-P or Dihydroxyacetone phosphate	G3P or DHAP	169/97
	179.056	C6H12O6	Negative	20	Glucose	Glc	179/89
	184.986	C3H7O7P	Negative	20	Glycerate-3-P	3PG	185/97 or 185/79
	191.02	C6H8O7	Negative	20	Citrate or Isocitrate		191/111
	199.001	C4H9O7P	Negative	20	Erythrose-4-P	E4P	199/97
	229.012	C5H11O8P	Negative	20	Ribulose-5-P or Ribose-5-P or Xylulose 5-phosphate	Ru5P or R5P or X5P	229/97 & 229/139
	259.022	C6H13O9P	Negative	20	Glucose-6-P or Fructose-6-P	G6P or F6P	259/97
	264.952	C3H8O10P2	Negative	20	Glycerate-1,3-2P	1,3BPG	265/79
	275.017	C6H13O10P	Negative	20	6-Phosphogluconic acid	6PG	275/97 & 275/79
	289.033	C7H15O10P	Negative	20	Sedoheptulose-7-P	S7P	289/97 & 289/79
	338.989	C6H14O12P2	Negative	20	Fructose-1,6-2P	FBP	339/97
	346.056	C10H14N5O7P	Negative	20	AMP		346/79 & 346/97
	426.022	C10H15N5O10P2	Negative	20	ADP		426/159 & 426/408
	505.988	C10H16N5O13P3	Negative	20	ATP		506/159 & 506/408
	662.102	C21H27N7O14P2	Negative	40	NAD+		662/540
